# The promoter regions of intellectual disability-associated genes are uniquely enriched in LTR sequences of the MER41 primate-specific endogenous retrovirus: an evolutionary connection between immunity and cognition

**DOI:** 10.1101/434209

**Authors:** Serge Nataf, Juan Uriagereka, Antonio Benitez-Burraco

## Abstract

Social behavior and neuronal connectivity in rodents have been shown to be shaped by the prototypical T lymphocyte-derived pro-inflammatory cytokine Interferon-gamma (IFNγ). It has also been demonstrated that STAT1 (Signal Transducer And Activator Of Transcription 1), a transcription factor (TF) crucially involved in the IFNγ pathway, binds consensus sequences that, in humans, are located with a high frequency in the LTRs (Long Terminal Repeats) of the MER41 family of primate-specific HERVs (Human Endogenous Retrovirus). However, the putative role of an IFNγ/STAT1/MER41 pathway in human cognition and/or behavior is still poorly documented. Here, we present evidence that the promoter regions of intellectual disability-associated genes are uniquely enriched in LTR sequences of the MER41 HERVs. This observation is specific to MER41 among more than 130 HERVs examined. Moreover, we have not found such a significant enrichment in the promoter regions of genes that associate with autism spectrum disorder (ASD) or schizophrenia. Interestingly, ID-associated genes exhibit promoter-localized MER41 LTRs that harbor TF binding sites (TFBSs) for not only STAT1 but also other immune TFs such as, in particular, NFKB1 (Nuclear Factor Kappa B Subunit 1) and STAT3 (Signal Transducer And Activator Of Transcription 3). Moreover, IL-6 (Interleukin 6) rather than IFNγ, is identified as the main candidate cytokine regulating such an immune/MER41/cognition pathway. Of note, functionally-relevant differences between humans and chimpanzees are observed regarding the 3 main components of this pathway: i) the protein sequences of immunes TFs binding MER41 LTRs, ii) the insertion sites of MER41 LTRs in the promoter regions of ID-associated genes and iii) the protein sequences of the targeted ID-associated genes. Finally, a survey of the human proteome has allowed us to map a protein-protein network which links the identified immune/MER41/cognition pathway to FOXP2 (Forkhead Box P2), a key TF involved in the emergence of human speech. Together, these results suggest that the stepped self-domestication of MER41 in the genomes of primates could have been a driver of cognitive evolution. Our data further indicate that non-inherited forms of ID might result from alterations of the immune/MER41/cognition pathway induced notably by the untimely or quantitatively inappropriate exposure of human neurons to IL-6.
