## Supplementary material for "The promoter regions of intellectual disability-associated genes are uniquely enriched in LTR sequences of the MER41 primate-specific endogenous retrovirus: an evolutionary connection between immunity and cognition": data supplement 1

### Sheet: ASD-associated genes SFARI 
ADNP		Retrived from the SFARI (Simons Foundation Autism Research Initiative) web site: https://gene.sfari.org/
ANK2		Abrahams BS et aL. Mol Autism 2013 Oct 3;4 (1):36. doi: 10.1186/2040-2392-4-36.
ARID1B		Only genes in category 1 (high confidence) and 2 (strong candidates) were retrieved
ASH1L
ASXL3
CHD2
CHD8
CUL3
DSCAM
DYRK1A
GRIN2B
KATNAL2
KMT2A
KMT5B
MYT1L
NAA15
POGZ
PTEN
RELN
SCN2A
SETD5
SHANK3
SYNGAP1
TBR1
TRIP12
ANKRD11
BAZ2B
BCKDK
BCL11A
CACNA1D
CACNA1H
CACNA2D3
CIC
CNOT3
CNTN4
CNTNAP2
CTNND2
CUX1
DDX3X
DEAF1
DIP2C
ERBIN
FOXP1
GABRB3
GIGYF2
GRIA1
GRIP1
ILF2
INTS6
IRF2BPL
KAT2B
KDM5B
KDM6A
KMT2C
LEO1
MAGEL2
MBOAT7
MECP2
MED13
MED13L
MET
MSNP1AS
NCKAP1
NLGN3
NRXN1
PHF3
PTCHD1
RANBP17
RIMS1
SCN9A
SHANK2
SLC6A1
SMARCC2
SPAST
SRCAP
SRSF11
TAOK2
TBL1XR1
TCF20
TNRC6B
TRIO
UBN2
UPF3B
USP15
USP7
WAC
WDFY3

### Sheet: ID-associated genes
ABCC9		Retrived from Konchike et al. Am J Hum Genet 2016 Jan 7;98(1):149-64. doi: 10.1016/j.ajhg.2015.11.024.
ABCD1
ABCD4
ABHD5
ACAD9
ACO2
ACOX1
ACSF3
ACSL4
ACTB
ACTG1
ACVR1
ADAR
ADGRG1
ADK
ADNP
ADSL
AFF2
AGA
AGPAT2
AGTR2
AHCY
AHI1
AIFM1
AIMP1
AK1
AKT3
ALDH18A1
ALDH3A2
ALDH5A1
ALG1
ALG12
ALG13
ALG2
ALG3
ALG6
ALG9
AMT
ANK3
ANKH
ANKRD11
ANO10
AP1S1
AP1S2
AP3B1
AP4B1
AP4E1
AP4M1
AP4S1
APTX
ARFGEF2
ARHGEF6
ARHGEF9
ARID1A
ARID1B
ARL13B
ARL14EP
ARL6
ARX
ASCC3
ASCL1
ASL
ASPA
ASPM
ASXL1
ATP1A2
ATP2A2
ATP6AP2
ATP6V0A2
ATP7A
ATR
ATRX
AUH
AUTS2
B3GALNT2
B3GLCT
B4GALNT1
B4GALT1
B4GALT7
BBS1
BBS10
BBS12
BBS2
BBS4
BBS5
BBS7
BBS9
BCAP31
BCKDHA
BCKDHB
BCOR
BCS1L
BLM
BRAF
BRWD3
BSCL2
BUB1B
C12ORF57
CA2
CA8
CACNA1C
CACNA1G
CACNA2D2
CAPN10
CASK
CASP2
CBS
CC2D1A
CC2D2A
CCBE1
CCDC78
CCDC88C
CCNA2
CDH15
CDK5RAP2
CDK6
CDKL5
CDON
CENPJ
CEP135
CEP152
CEP290
CEP41
CHD2
CHD7
CHD8
CHKB
CLIC2
CNKSR1
CNTNAP2
COG1
COG6
COG7
COG8
COL18A1
COL4A1
COL4A2
COLEC11
COQ2
COQ5
COQ8A
COX10
COX15
CPLANE1
CRBN
CREBBP
CTCF
CTDP1
CTNNB1
CUL4B
CYB5R3
D2HGDH
DARS
DARS2
DBT
DCX
DDHD2
DDX59
DEAF1
DEPDC5
DHCR24
DHCR7
DHFR
DHTKD1
DIP2B
DKC1
DLD
DLG3
DMD
DMPK
DNAJC19
DNMT3B
DPAGT1
DPM1
DPYD
DYM
DYNC1H1
DYRK1A
EEF1B2
EFTUD2
EHMT1
EIF2AK3
EIF2S3
ELOVL4
ELP2
EMX2
ENTPD1
EP300
EPG5
ERCC1
ERCC2
ERCC3
ERCC4
ERCC5
ERCC6
ERCC8
ERLIN2
ESCO2
ETHE1
FAM126A
FANCD2
FASN
FBXL4
FGD1
FGFR1
FGFR2
FGFR3
FH
FIG4
FKRP
FKTN
FLNA
FMR1
FOXG1
FOXP1
FRAS1
FRY
FTO
FTSJ1
FUCA1
GABRB3
GAD1
GALE
GALT
GAMT
GATAD2B
GATM
GCH1
GCSH
GDI1
GFAP
GJC2
GK
GLDC
GLI2
GLI3
GMPPA
GMPPB
GNAO1
GNAS
GNPAT
GNS
GON4L
GPC3
GPHN
GRIA3
GRIK2
GRIN1
GRIN2A
GRM1
GSS
GTF2H5
GUSB
HAX1
HCCS
HCFC1
HDAC4
HDAC8
HEPACAM
HERC2
HESX1
HIST3H3
HLCS
HOXA1
HPD
HPRT1
HRAS
HSD17B10
HUWE1
IDS
IDUA
IER3IP1
IFT172
IGF1
IL1RAPL1
INPP4A
INPP5E
IQSEC2
ISPD
JAM3
KANSL1
KAT6B
KCNJ11
KCNK9
KCNQ2
KCNT1
KCTD7
KDM5A
KDM5C
KDM6A
KDM6B
KIF11
KIF1BP
KIF2A
KIF5C
KIF7
KMT2A
KMT2D
KPTN
KRAS
KRBOX4
L1CAM
L2HGDH
LAMA1
LAMA2
LAMB1
LAMC3
LAMP2
LARGE1
LARP7
LIG4
LINS1
LRP2
LRPPRC
LZTFL1
MAGEL2
MAGT1
MAN1B1
MAN2B1
MANBA
MAOA
MAP2K1
MAP2K2
MAT1A
MBD5
MBTPS2
MCCC1
MCCC2
MCOLN1
MCPH1
MECP2
MED12
MED13L
MED17
MED23
MEF2C
MEGF8
MGAT2
MGME1
MICU1
MID1
MID2
MKKS
MLYCD
MMAA
MMACHC
MMADHC
MOCS1
MOCS2
MPDU1
MPDZ
MPLKIP
MRPS22
MT-ATP6
MT-CO1
MT-CO2
MT-CO3
MT-ND5
MTR
MTRR
MT-TK
MT-TL1
MT-TS1
MT-TV
MUT
MVK
MYCN
MYO5A
NAA10
NAGA
NAGLU
NALCN
NBN
NDE1
NDP
NDST1
NDUFA1
NDUFA11
NDUFA12
NDUFS1
NDUFS2
NDUFS3
NDUFS4
NDUFS7
NDUFS8
NDUFV1
NECTIN1
NEU1
NEXMIF
NF1
NHS
NIPBL
NKX2-1
NLGN3
NLGN4X
NLRP3
NPHP1
NR2F1
NRXN1
NSD1
NSDHL
NSUN2
NTRK1
OCLN
OCRL
OFD1
OPHN1
ORC1
PACS1
PAFAH1B1
PAK3
PANK2
PARP1
PAX6
PC
PCDH19
PCNT
PDE4D
PDHA1
PDHX
PDSS1
PDSS2
PECR
PEPD
PEX1
PEX10
PEX11B
PEX12
PEX13
PEX26
PEX5
PEX6
PEX7
PGAP2
PGK1
PHF6
PHF8
PHGDH
PIGN
PIGO
PIGT
PIGV
PIK3CA
PIK3R1
PIK3R2
PLCB1
PLP1
PMM2
PNKP
PNP
PNPT1
POC1A
POLR3A
POLR3B
POMGNT1
POMGNT2
POMT1
POMT2
PORCN
PPOX
PQBP1
PRKCG
PRKRA
PRMT9
PRODH
PRPS1
PRRT2
PRSS12
PTCH1
PTCHD1
PTDSS1
PTEN
PTPN11
PUS1
PYCR1
RAB18
RAB27A
RAB39B
RAB3GAP1
RAB3GAP2
RAB40AL
RABL6
RAD21
RAF1
RAI1
RALGDS
RARB
RBBP8
RBM28
RELN
RFT1
RGS7
RIT1
RMND1
RNASEH2A
RNASEH2B
RNASEH2C
ROGDI
RPGRIP1L
RPL10
RPS6KA3
SALL1
SATB2
SC5D
SCAMP4
SCAPER
SCN1A
SCN2A
SCN8A
SCO2
SDHA
SDHB
SERAC1
SETBP1
SFXN4
SGSH
SHANK2
SHANK3
SHH
SHOC2
SHROOM4
SIL1
SIX3
SKI
SLC12A6
SLC16A2
SLC17A5
SLC25A1
SLC25A15
SLC25A22
SLC2A1
SLC31A1
SLC33A1
SLC35A2
SLC35A3
SLC35C1
SLC4A4
SLC6A8
SLC9A6
SMAD4
SMARCA2
SMARCA4
SMARCB1
SMC1A
SMC3
SMOC1
SMPD1
SMS
SNAP29
SOBP
SOS1
SOX10
SOX2
SOX3
SOX5
SPRED1
SPTAN1
SRCAP
SRD5A3
SRPX2
ST3GAL3
ST3GAL5
STAMBP
STIL
STRA6
STT3A
STXBP1
SUOX
SURF1
SYN1
SYNGAP1
SYP
SYT14
SZT2
TAF2
TAT
TBC1D20
TBC1D24
TBC1D7
TBR1
TCF12
TCF4
TCTN3
TECR
TGFBR1
TGFBR2
TGIF1
TH
THRB
TIMM8A
TM4SF20
TMCO1
TMEM135
TMEM165
TMEM231
TMEM237
TMEM67
TPI1
TRAPPC11
TRAPPC9
TREX1
TRIM32
TRMT1
TSC1
TSC2
TSPAN7
TTC8
TTI2
TUBA1A
TUBB2B
TUBB4A
TUBG1
TUSC3
UBE2A
UBE3A
UBE3B
UBR1
UBR7
UPB1
UPF3B
VLDLR
VPS13B
VRK1
WDR45
WDR45B
WDR62
WDR81
WNT1
XPA
ZBTB40
ZC3H14
ZC4H2
ZCCHC8
ZDHHC9
ZEB2
ZFYVE26
ZIC2
ZNF41
ZNF526
ZNF592
ZNF674
ZNF711
ZNF81

### Sheet: Shizophrenia-associated genes
SEPT3		Retrived from Ma C et al. Tranl Psychiatry 2018 Mar 15;8(1):67. doi: 10.1038/s41398-018-0114-x.
ABCB9
AC090578.1
ACD
ACTR5
ADAM15
ADAMTSL3
ADNP
AKT3
ALMS1
ANKRD44
ANP32E
ARHGAP1
ARL3
ASPHD1
ATP2A2
ATXN7
BACE1
BAG5
BCL11B
BCL9
BOLL
BRD2
BRD4
BX005019.1
C11orf87
C12ORF24
C12orf65
C17ORF39
C2orf47
C4A
CACNA1C
CACNA1I
CACNB2
CALHM2
CD14
CDC25C
CDS1
CENPM
CENPT
CEP170
CHD9
CHRM4
CHRNA3
CHRNA5
CHRNB4
CKB
CLCN3
CLP1
CNKSR2
CNTN4
CSMD1
CSNK2B
CSPG4P11
CSPG4P12
CTNNA1
CTNND1
DCP2
DCUN1D4
DFNA5
DGKI
DGKZ
DNAJB14
DNM1
DOC2A
DRD2
DRG2
DUS2L
EFTUD1P1
EGR1
ENDOG
EP300
EPC2
EPHB2
ERCC4
ETF1
FAM109B
FAM216A
FAM5B
FES
FLRT2
FLRT3
FTCDNL1
FURIN
FUT9
GATAD2A
GLT8D1
GLT8D1
GNB4
GNL3
GOLGA2P7
GPM6A
GRAMD1B
GRIA1
GRIN2A
GRM3
HARS
HCG17
HCN1
HIRIP3
HIST1H2AM
HIST1H2BJ
HIST1H2BL
HIST1H3F
HLA-DMB
HRC
HS3ST2
HSPD1
HSPE1
HTR2A
IGSF9B
IK
INA
INO80E
INO80E
IREB2
IRF3
ITIH3
KALRN
KATNB1
KCNB1
KCNJ13
KCNV1
KCTD13
KDELR1
KDM4A
KIAA1279
KIAA1324L
LOC375768
LOC376138
LRP1
LRRN3
LUZP2
LYRM1
MAD1L1
MAGI1
MAN2A1
MAPK3
MAU2
MBD5
MEF2C
MEGF6
MLXIP
MMP16
MYO18B
NAB2
NAGA
NCAN
NCAPH2
NEK4
NEO1
NGEF
NLGN4X
NMB
NMRAL1
NRGN
OGFOD2
OSBPL3
OTUD7B
P4HB
PAAF1
PAX3
PBRM1
PCCB
PCDHA1
PCDHA10
PCDHA2
PCDHA3
PCDHA4
PCDHA5
PCDHA6
PCDHA7
PCDHA8
PCDHA9
PCDHAC2
PFKL
PIGK
PITPNM2
PLAA
PLCB2
PLCH2
PLCL1
PLEKHO1
PPP1R13B
PPP1R16B
PRKD1
PSKH1
PSMA4
PSMB10
PSMD3
PSMD6
PTN
PTPRF
R3HDM2
RAB28
RAB31
RBBP6
RCN1
REEP2
RERE
RGS6
RIMS1
RIMS2
RNF181
RRAS
RTN4
SAV1
SDF2
SEPHS1
SERPING1
SETD8
SF3B1
SF3B1
SFMBT1
SHMT2
SLC12A4
SLC24A4
SLC45A1
SLIT2
SLITRK5
SMG6
SNAP91
SNX19
SP3
SREBF1
SREBF2
STAG1
SULT2B1
TBC1D15
TCF20
TCF4
TLE1
TMEM22
TNIP2
TOM1L2
TRANK1
TSNARE1
TSSK6
TYW5
UBE2B
UBE2O
UCHL1
VARS2
VRK2
WBP2NL
ZC3H7B
ZDHHC5
ZMAT2
ZNF323
ZNF446
ZNF536
ZNF804A
