## Supplementary material for "The promoter regions of intellectual disability-associated genes are uniquely enriched in LTR sequences of the MER41 primate-specific endogenous retrovirus: an evolutionary connection between immunity and cognition": data supplement 2

### Sheet: data supp 2
List of the 79 human genes harboring MER41 LTR sequence(s) in the promoter region located 2 KB upstream the TSS
ACTR1B	ARP1 actin related protein 1 homolog B
CDH15	cadherin 15
CDK2AP2	cyclin dependent kinase 2 associated protein 2
TUBA1B	tubulin alpha 1b
DEAF1	DEAF1, transcription factor
KAT5	lysine acetyltransferase 5
NUP50	nucleoporin 50
PPP1R13L	protein phosphatase 1 regulatory subunit 13 like
SFT2D1	SFT2 domain containing 1
MRGPRX3	MAS related GPR family member X3
AP1S1	adaptor related protein complex 1 subunit sigma 1
TEDDM1	transmembrane epididymal protein 1
OCIAD2	OCIA domain containing 2
DNAJB7	DnaJ heat shock protein family (Hsp40) member B7
PRSS40A	serine protease 40A
ZNF550	zinc finger protein 550
ZNF596	zinc finger protein 596
FDPS	farnesyl diphosphate synthase
RHOBTB3	Rho related BTB domain containing 3
DZIP1	DAZ interacting zinc finger protein 1
DDHD2	DDHD domain containing 2
MGA	MGA, MAX dimerization protein
SYNE1	spectrin repeat containing nuclear envelope protein 1
GAMT	guanidinoacetate N-methyltransferase
REXO2	RNA exonuclease 2
GCSH	glycine cleavage system protein H
TRAC	T cell receptor alpha constant
FLVCR1	feline leukemia virus subgroup C cellular receptor 1
NENF	neudesin neurotrophic factor
IL19	interleukin 19
HSBP1	heat shock factor binding protein 1
DRAXIN	dorsal inhibitory axon guidance protein
KPNA5	karyopherin subunit alpha 5
C20orf202	chromosome 20 open reading frame 202
PAEP	progestagen associated endometrial protein
TRIM17	tripartite motif containing 17
SLC25A37	solute carrier family 25 member 37
ERAP1	endoplasmic reticulum aminopeptidase 1
EXOC6	exocyst complex component 6
HAUS6	HAUS augmin like complex subunit 6
DET1	DET1, COP1 ubiquitin ligase partner
YJU2	YJU2 splicing factor homolog
PBK	PDZ binding kinase
ZNF302	zinc finger protein 302
DDX24	DEAD-box helicase 24
RIMKLB	ribosomal modification protein rimK like family member B
PTN	pleiotrophin
USP29	ubiquitin specific peptidase 29
WDR19	WD repeat domain 19
TRIM27	tripartite motif containing 27
PAPPA2	pappalysin 2
RNY4	RNA, Ro-associated Y4
GFRA4	GDNF family receptor alpha 4
CCDC136	coiled-coil domain containing 136
C11orf1	chromosome 11 open reading frame 1
SLC30A5	solute carrier family 30 member 5
LRRC61	leucine rich repeat containing 61
NR1H2	nuclear receptor subfamily 1 group H member 2
UPP1	uridine phosphorylase 1
ZNF8	zinc finger protein 8
ZNF140	zinc finger protein 140
TVP23A	trans-golgi network vesicle protein 23 homolog A
ZNF343	zinc finger protein 343
BBS10	Bardet-Biedl syndrome 10
ST7	suppression of tumorigenicity 7
GEMIN6	gem nuclear organelle associated protein 6
PGGHG	protein-glucosylgalactosylhydroxylysine glucosidase
CEP290	centrosomal protein 290
COIL	coilin
CDCA7	cell division cycle associated 7
PSMG3	proteasome assembly chaperone 3
ST3GAL5	ST3 beta-galactoside alpha-2,3-sialyltransferase 5
ZNF616	zinc finger protein 616
UAP1L1	UDP-N-acetylglucosamine pyrophosphorylase 1 like 1
ZNF845	zinc finger protein 845
OLFM2	olfactomedin 2
ZNF101	zinc finger protein 101
AIM2	absent in melanoma 2
CD63	CD63 molecule
