## Supplementary material for "The promoter regions of intellectual disability-associated genes are uniquely enriched in LTR sequences of the MER41 primate-specific endogenous retrovirus: an evolutionary connection between immunity and cognition": data supplement 3

### Sheet: CDH15
GO terms "biological process" and associated GO reference numbers for CDH15
cell-cell junction assembly	GO:0007043
cell adhesion	GO:0007155
homophilic cell adhesion via plasma membrane adhesion molecules	GO:0007156
calcium-dependent cell-cell adhesion via plasma membrane cell adhesion molecules	GO:0016339
adherens junction organization	GO:0034332
cell-cell adhesion mediated by cadherin	GO:0044331
positive regulation of muscle cell differentiation	GO:0051149
cell-cell adhesion	GO:0098609

### Sheet: CEP290
GO terms "biological process" and associated GO reference numbers for CEP290
G2/M transition of mitotic cell cycle	GO:0000086
regulation of G2/M transition of mitotic cell cycle	GO:0010389
protein transport	GO:0015031
cell projection organization	GO:0030030
hindbrain development	GO:0030902
otic vesicle formation	GO:0030916
eye photoreceptor cell development	GO:0042462
neutrophil degranulation	GO:0043312
positive regulation of transcription, DNA-templated	GO:0045893
pronephros development	GO:0048793
cilium assembly	GO:0060271
regulation of establishment of protein localization	GO:0070201
positive regulation of intracellular protein transport	GO:0090316
ciliary basal body-plasma membrane docking	GO:0097711

### Sheet: DDHD2
GO terms "biological process" and associated GO reference numbers for DDHD2
lipid metabolic process	GO:0006629
ER to Golgi vesicle-mediated transport	GO:0006888
locomotory behavior	GO:0007626
visual learning	GO:0008542
lipid catabolic process	GO:0016042
triglyceride catabolic process	GO:0019433
lipid droplet organization	GO:0034389
macromolecule metabolic process	GO:0043170
positive regulation of mitochondrial fission	GO:0090141

### Sheet: GCSH
GO terms "biological process" and associated GO reference numbers for GCSH
glycine catabolic process	GO:0006546
protein lipoylation	GO:0009249
glycine decarboxylation via glycine cleavage system	GO:0019464
methylation	GO:0032259

### Sheet: BBS10
GO terms "biological process" and associated GO reference numbers for BBS10
retina homeostasis	GO:0001895
visual perception	GO:0007601
regulation of protein complex assembly	GO:0043254
photoreceptor cell maintenance	GO:0045494
response to stimulus	GO:0050896
chaperone-mediated protein complex assembly	GO:0051131
non-motile cilium assembly	GO:1905515

### Sheet: SLC25A37
GO terms "biological process" and associated GO reference numbers for SLC25A37
ion transport	GO:0006811
iron import into the mitochondrion	GO:0048250
iron ion homeostasis	GO:0055072

### Sheet: GAMT
GO terms "biological process" and associated GO reference numbers for GAMT
creatine metabolic process	GO:0006600
creatine biosynthetic process	GO:0006601
muscle contraction	GO:0006936
spermatogenesis	GO:0007283
animal organ morphogenesis	GO:0009887
methylation	GO:0032259
regulation of multicellular organism growth	GO:0040014
S-adenosylhomocysteine metabolic process	GO:0046498
S-adenosylmethionine metabolic process	GO:0046500

### Sheet: AP1S1
GO terms "biological process" and associated GO reference numbers for AP1S1
intracellular protein transport	GO:0006886
receptor-mediated endocytosis	GO:0006898
response to virus	GO:0009615
protein transport	GO:0015031
vesicle-mediated transport	GO:0016192
antigen processing and presentation of exogenous peptide antigen via MHC class II	GO:0019886
retrograde transport, endosome to Golgi	GO:0042147
regulation of defense response to virus by virus	GO:0050690

### Sheet: DEAF1
GO terms "biological process" and associated GO reference numbers for DEAF1
negative regulation of transcription by RNA polymerase II	GO:0000122
behavioral fear response	GO:0001662
neural tube closure	GO:0001843
regulation of transcription by RNA polymerase II	GO:0006357
transcription by RNA polymerase II	GO:0006366
multicellular organism development	GO:0007275
germ cell development	GO:0007281
nervous system development	GO:0007399
visual learning	GO:0008542
anatomical structure morphogenesis	GO:0009653
regulation of mammary gland epithelial cell proliferation	GO:0033599
negative regulation of transcription, DNA-templated	GO:0045892
positive regulation of transcription, DNA-templated	GO:0045893
embryonic skeletal system development	GO:0048706
