## Supplementary material for "The promoter regions of intellectual disability-associated genes are uniquely enriched in LTR sequences of the MER41 primate-specific endogenous retrovirus: an evolutionary connection between immunity and cognition": data supplement 8

### Sheet: Brain RNA-Seq
The Brain RNA-Seq database (http://www.brainrnaseq.org/) was queried in order to retrieve mRNA median values in obtained by RNA-Seq analysis in cultured human astrocytes, neurons or macrophages/microglia
Results are expressed in KPKM (Fragments Per Kilobase Million)
	Neurons	Macrophages/Microglia	Mature Astrocytes	Fetal Astrocytes
CD3G	0.1	0.1	0.1	0.1
ZAP70	0.1	0.1	0.1	0.1
STAT3	2.06	6.18	7.52	9.87
STAT1	9.27	6.21	4.44	4.92
NFKB1	1.94	23.38	2.09	3.92
YY1	5.38	5.77	3.85	6.05
IL6R	0.28	8.11	0.54	0.65
IL6ST	18.59	80.05	38.18	9.20
IL6	2.84	15	2.12	0.45

### Sheet: TISSUES
The "TISSUES" database (https://tissues.jensenlab.org/Search) was explored to determine which normal human tissues expressed the highest expression levels of each queried gene ( i.e the control immune genes CD3 and ZAP70) and the candidate immune genes NFKB1, STAT1, STAT3, YY1, IL6R, IL6ST and IL6
For each queried gene, results indicate, i) the 10 tissues in which the highest levels of expression are reported, ii) the database from which such reults were retrieved, iii) quantitative values , iii) a manualy-curated semi-quantitative scoring of the levels of confidence that can be asigned to each result.
Expression units differ depending on the technique used to assess the tissue-specific expression a given gene or its protein product. Details are provided in Palasca O et al. Database 2018 (doi: 10.1093/database/bay003)
CD3G
Name	Source	Evidence	Confidence
Vermiform appendix	Exon array	528 intensity units	★★☆☆☆
Tonsil	HPA	High: 2 antibodies	★★☆☆☆
Lymph node	HPA-RNA	34.7 FPKM	★★☆☆☆
Adipose tissue	Exon array	226 intensity units	★★☆☆☆
Thymus	GNF	245 Intensity units	★★☆☆☆
Testis	HPA	High: 1 antibody Medium: 1 antibody	★★☆☆☆
Spleen	HPA	High: 1 antibody Medium: 1 antibody	★★☆☆☆
Lymph node	HPA	High: 1 antibody Medium: 1 antibody	★★☆☆☆
Helper T-lymphocyte	GNF	231 Intensity units	★★☆☆☆
Vermiform appendix	HPA-RNA	17.2 FPKM	★★☆☆☆
ZAP70
Name	Source	Evidence	Confidence
Thymus	UniGene	30 ESTs	★★★☆☆
Lymph node	HPA-RNA	92.6 FPKM	★★☆☆☆
Natural killer cell	GNF	907 Intensity units	★★☆☆☆
Natural killer cell	HPM	34 peptides	★★☆☆☆
BTO:0004410	HPM	33 peptides	★★☆☆☆
Spleen	HPA-RNA	51.0 FPKM	★★☆☆☆
Vermiform appendix	HPA-RNA	47.3 FPKM	★★☆☆☆
Helper T-lymphocyte	GNF	581 Intensity units	★★☆☆☆
Cytotoxic T-lymphocyte	GNF	511 Intensity units	★★☆☆☆
Bone marrow	HPA-RNA	35.7 FPKM	★★☆☆☆
STAT3
Name	Source	Evidence	Confidence
Brain	UniGene	96 ESTs	★★★★★
Testis	UniGene	64 ESTs	★★★★☆
Mouth	UniGene	53 ESTs	★★★★☆
Lung	UniGene	49 ESTs	★★★★☆
Uterus	UniGene	40 ESTs	★★★☆☆
Liver	UniGene	40 ESTs	★★★☆☆
Skin	UniGene	38 ESTs	★★★☆☆
Placenta	UniGene	37 ESTs	★★★☆☆
Trachea	UniGene	34 ESTs	★★★☆☆
Liver	Exon array	802 intensity units	★★★☆☆
STAT1
Name	Source	Evidence	Confidence
Brain	UniGene	145 ESTs	★★★★★
Uterus	UniGene	113 ESTs	★★★★★
Testis	UniGene	75 ESTs	★★★★☆
Skin	UniGene	54 ESTs	★★★★☆
Trachea	UniGene	36 ESTs	★★★☆☆
Testis	HPM	53 peptides	★★★☆☆
Liver	UniGene	32 ESTs	★★★☆☆
Lymph node	HPA-RNA	165.0 FPKM	★★★☆☆
Intestine	UniGene	30 ESTs	★★★☆☆
BTO:0004410	HPM	44 peptides	★★☆☆☆
NFKB1
Name	Source	Evidence	Confidence
Eye	UniGene	56 ESTs	★★★★☆
Brain	UniGene	32 ESTs	★★★☆☆
Mouth	UniGene	30 ESTs	★★★☆☆
Lymph node	HPA	High: 2 antibodies	★★☆☆☆
Tonsil	HPA	High: 2 antibodies	★★☆☆☆
Pancreas	UniGene	29 ESTs	★★☆☆☆
Lung	UniGene	29 ESTs	★★☆☆☆
Spleen	RNA-seq	22.278 RPKM	★★☆☆☆
BTO:0004410	HPM	37 peptides	★★☆☆☆
Testis	UniGene	26 ESTs	★★☆☆☆
YY1
Name	Source	Evidence	Confidence
Lung	UniGene	117 ESTs	★★★★★
Brain	UniGene	101 ESTs	★★★★★
Intestine	UniGene	47 ESTs	★★★☆☆
Testis	UniGene	34 ESTs	★★★☆☆
Ovary	UniGene	32 ESTs	★★★☆☆
Kidney	UniGene	29 ESTs	★★☆☆☆
Liver	Exon array	532 intensity units	★★☆☆☆
Parathyroid gland	UniGene	27 ESTs	★★☆☆☆
Uterus	UniGene	26 ESTs	★★☆☆☆
Stomach	Exon array	417 intensity units	★★☆☆☆
IL6R
Name	Source	Evidence	Confidence
Brain	UniGene	35 ESTs	★★★☆☆
Liver	Exon array	869 intensity units	★★★☆☆
Skeletal muscle	RNA-seq	5.661 RPKM	★★☆☆☆
Vermiform appendix	Exon array	251 intensity units	★★☆☆☆
Lymph node	HPA-RNA	25.6 FPKM	★★☆☆☆
Vermiform appendix	HPA-RNA	24.8 FPKM	★★☆☆☆
Liver	RNA-seq	4.249 RPKM	★★☆☆☆
Lung	HPA-RNA	18.9 FPKM	★★☆☆☆
Colon	HPA-RNA	17.1 FPKM	★★☆☆☆
Adipose tissue	Exon array	202 intensity units	★★☆☆☆
IL6ST
Name	Source	Evidence	Confidence
Brain	UniGene	71 ESTs	★★★★☆
Placenta	UniGene	55 ESTs	★★★★☆
Ovary	Exon array	1320 intensity units	★★★☆☆
Uterus	UniGene	40 ESTs	★★★☆☆
Stomach	Exon array	1210 intensity units	★★★☆☆
Liver	Exon array	1166 intensity units	★★★☆☆
Liver	UniGene	35 ESTs	★★★☆☆
Heart	Exon array	883 intensity units	★★★☆☆
Vermiform appendix	Exon array	825 intensity units	★★★☆☆
Occipital lobe	Exon array	798 intensity units	★★★☆☆
IL6
Name	Source	Evidence	Confidence
Lung	UniGene	48 ESTs	★★★★☆
Spinal cord	Exon array	647 intensity units	★★★☆☆
Urinary bladder	HPA-RNA	55.9 FPKM	★★☆☆☆
Pons	GNF	592 Intensity units	★★☆☆☆
Colon	RNA-seq	8.158 RPKM	★★☆☆☆
Gall bladder	HPA-RNA	38.2 FPKM	★★☆☆☆
Vermiform appendix	HPA-RNA	31.5 FPKM	★★☆☆☆
Esophagus	HPA-RNA	31.4 FPKM	★★☆☆☆
Bone marrow	HPA-RNA	29.8 FPKM	★★☆☆☆
Parenchyma	GNF	355 Intensity units	★★☆☆☆
